# Glucose alters the evolutionary response to gentamicin in uropathogenic *Escherichia coli*

**DOI:** 10.1101/2024.11.26.625364

**Authors:** Shalini Choudhary, Jacob A. Smith, Alan McNally, Rebecca J. Hall

## Abstract

Urinary tract infections (UTI) are a major health and economic concern. Uropathogenic *Escherichia coli* (UPEC) are the leading cause of UTI, and antibiotic resistant UPEC are increasingly common. The microenvironment of the urinary tract is metabolically distinct, and there is growing interest in understanding the extent to which metabolism may influence UPEC infection and response to antibiotics, and how this varies between individuals. Diabetes, characterised in part by glycosuria, is a known risk factor for UTI and is associated with more severe infections. The role that glucose plays in driving UPEC evolution is unclear. Here, we found that a pathologically-relevant glucose concentration reduced the efficacy of the antibiotic gentamicin against a UPEC strain. Through experimental evolution, we identified mutations in the RNA polymerase sigma factor *rpoS* associated with long-term glucose exposure. We found that the presence of gentamicin resulted in mutations in genes including *trkH*, encoding a potassium ion uptake system and linked previously to aminoglycoside resistance, and in the autotransporter *hyxB*. Strikingly, these mutations were not present in populations exposed to a combination of both glucose and gentamicin. Together, this suggests that whilst glucose may reduce growth inhibition by gentamicin, it may also influence mutation acquisition, providing new avenues for understanding the evolution and treatment of UPEC-mediated UTI in high-risk individuals.
