## Supplementary material for "Glucose alters the evolutionary response to gentamicin in uropathogenic *Escherichia coli*": TableS1

### Sheet: TableS1
Table S1. All predicted mutations in the control and test populations, and their gentamicin minimum inhibitory concentrations (MIC). MIC values mode of triplicate. For all test populations, three independent colonies (A-C) were sequenced. - = no predicted mutation, Glc = glucose, GEN = gentamicin, Chr = chromosome
Condition	Population	MIC (µg/mL)	Contig	Position	Mutation	Annotation	Gene
Ancestor	-	2	-	-	-	-	-
Control	1	4	-	-	-	-	-
Control	2	2	Chr	1714698	T→G	*36Y (TAA→TAC)	fimA ←
Control	2		Chr	3576017	A→T	E14V (GAA→GTA)	ygcU →
Control	2		Chr	3593195	T→C	L15P (CTA→CCA)	ftsB →
Control	3	2	-	-	-	-	-
Control	4	2	Chr	66911	Δ1 bp	coding (873/1542 nt)	tyrR ←
Control	5	4	Chr	785954	G→A	P150L (CCA→CTA)	aroG ←
Control	6	2	Chr	1714699	T→G	*36S (TAA→TCA)	fimA ←
Control	6		Chr	4375083	C→T	intergenic (+70/‑323)	Transcriptional regulator → / → Transposase
Glc	1A	2	Chr	3598595	C→T	Q59* (CAG→TAG)	rpoS →
Glc	1B	4	Chr	3598595	C→T	Q59* (CAG→TAG)	rpoS →
Glc	1C	2	Chr	4382445	(GTATCTGT)6→7	intergenic (‑68/‑334)	clbR ← / → clbB
Glc	1C		Chr	3599220	Δ1 bp	coding (800/993 nt)	rpoS →
Glc	2A	2	-	-	-	-	-
Glc	2B	2	-	-	-	-	-
Glc	2C	2	-	-	-	-	-
Glc	3A	2	Chr	284048	C→T	R161C (CGT→TGT)	HTH transcriptional regulator →
Glc	3B	2	Chr	3598766	(CTGGCGT)1→2	coding (346/993 nt)	rpoS →
Glc	3C	2	-	-	-	-	-
Glc	4A	2	Chr	3598679	(TCGCGCACTGCGTGGAG)1→2	coding (259/993 nt)	rpoS →
Glc	4B	2	Chr	3599146	(A)5→4	coding (726/993 nt)	rpoS →
Glc	4C	4	Chr	2289205	G→A	G506G (GGC→GGT)	recQ ←
Glc	4C		Chr	3598713	Δ1 bp	coding (293/993 nt)	rpoS →
Glc	5A	2	-	-	-	-	-
Glc	5B	2	-	-	-	-	-
Glc	5C	2	Chr	3598392	G→C	intergenic (+34/‑29)	nlpD → / → rpoS
Glc	6A	2	-	-	-	-	-
Glc	6B	4	Chr	3598694	+CC	coding (274/993 nt)	rpoS →
Glc	6C	2	-	-	-	-	-
GEN	1A	2	Chr	1714698	T→G	*36Y (TAA→TAC)	fimA ←
GEN	1A		Chr	2242150	T→G	I15L (ATC→CTC)	trkH ←
GEN	1B	2	Chr	2241639	A→T	L185Q (CTG→CAG)	trkH ←
GEN	1C	2	Chr	602136	C→A	intergenic (‑62/+1088)	aroG← / ← TetR family transcriptional regulator
GEN	1C		Chr	1180778	T→A	W329R (TGG→AGG)	hyxB →
GEN	2A	2	Chr	2331982	Δ71 bp	coding (862‑932/1104 nt)	wecA ←
GEN	2A		Chr	3331595	T→G	S95R (AGT→AGG)	sfaH →
GEN	2B	2	Chr	2242120	C→T	G25R (GGG→AGG)	trkH ←
GEN	2C	2	Chr	1714700	A→T	*36K (TAA→AAA)	fimA ←
GEN	3A	2	Chr	1180193	(GTT)3→2	coding (400‑402/2298 nt)	hyxB →
GEN	3A		Chr	2332830	(T)7→6	coding (84/1104 nt)	wecA ←
GEN	3A		Plasmid	9436	G→A	L236L (CTG→TTG)	repA ←
GEN	3B	2	Chr	2241742	G→A	P151S (CCT→TCT)	trkH ←
GEN	3C	2	Chr	1180193	(GTT)3→2	coding (400‑402/2298 nt)	hyxB →
GEN	3C		Plasmid	9436	G→A	L236L (CTG→TTG)	repA ←
GEN	4A	4	Chr	2241639	A→T	L185Q (CTG→CAG)	trkH ←
GEN	4B	4	Chr	2241639	A→T	L185Q (CTG→CAG)	trkH ←
GEN	4C	2	Chr	785747	G→A	A219V (GCG→GTG)	aroG ←
GEN	4C		Chr	3240668	(A)8→9	coding (3251/3342 nt)	HAD family hydrolase →
GEN	5A	2	Chr	1001013	G→A	A20V (GCG→GTG)	fetA ←
GEN	5A		Chr	2242120	C→T	G25R (GGG→AGG)	trkH ←
GEN	5A		Plasmid	17698	A→T	L931Q (CTG→CAG)	traI ←
GEN	5B	2	Chr	1180778	T→A	W329R (TGG→AGG)	hyxB →
GEN	5C	2	Chr	1180778	T→A	W329R (TGG→AGG)	hyxB →
GEN	6A	2	Chr	1180193	(GTT)3→2	coding (400‑402/2298 nt)	hyxB →
GEN	6B	2	Chr	89289	G→A	E266K (GAG→AAG)	sapA →
GEN	6C	2	Chr	1180193	(GTT)3→2	coding (400‑402/2298 nt)	hyxB →
Glc+GEN	1A	2	Chr	3599171	C→T	Q251* (CAA→TAA)	rpoS →
Glc+GEN	1B	2	-	-	-	-	-
Glc+GEN	1C	4	-	-	-	-	-
Glc+GEN	2A	2	Chr	3598623	+T	coding (203/993 nt)	rpoS →
Glc+GEN	2A		Chr	3942188	T→G	Q74P (CAA→CCA)	ipuB ←
Glc+GEN	2B	4	-	-	-	-	-
Glc+GEN	2C	2	-	-	-	-	-
Glc+GEN	3A	4	Chr	3599189	C→T	Q257* (CAG→TAG)	rpoS →
Glc+GEN	3B	2	-	-	-	-	-
Glc+GEN	3C	2	Chr	1762388	G→A	intergenic (+40/‑76)	yfcC → / → Arginine repressor
Glc+GEN	3C		Chr	3599189	C→T	Q257* (CAG→TAG)	rpoS →
Glc+GEN	4A	2	Chr	4494257	C→A	R193S (CGC→AGC)	dgcQ →
Glc+GEN	4B	2	Chr	1762420	A→T	intergenic (+72/‑44)	yfcC → / → Arginine repressor
Glc+GEN	4B		Chr	3598509	T→G	L30* (TTA→TGA)	rpoS →
Glc+GEN	4C	2	-	-	-	-	-
Glc+GEN	5A	2	-	-	-	-	-
Glc+GEN	5B	4	Chr	3598688	Δ1 bp	coding (268/993 nt)	rpoS →
Glc+GEN	5C	2	-	-	-	-	-
Glc+GEN	6A	2	Chr	1445648	A→C	G667G (GGT→GGG)	fhuA ←
Glc+GEN	6A		Chr	3597462	Δ6,506 bp		[murein hydrolase activator NlpD]–[ygbL]
Glc+GEN	6B	2	-	-	-	-	-
Glc+GEN	6C	2	-	-	-	-	-
